# Genes and pathways implicated in tetralogy of Fallot revealed by ultra-rare variant burden analysis in 231 genome sequences

**DOI:** 10.1101/2020.03.02.972653

**Authors:** Roozbeh Manshaei, Daniele Merico, Miriam S. Reuter, Worrawat Engchuan, Bahareh A. Mojarad, Rajiv Chaturvedi, Tracy Heung, Giovanna Pellecchia, Mehdi Zarrei, Thomas Nalpathamkalam, Reem Khan, John B. A. Okello, Eriskay Liston, Meredith Curtis, Ryan K.C. Yuen, Christian R. Marshall, Rebekah K. Jobling, Stephen W. Scherer, Raymond H. Kim, Anne S. Bassett

## Abstract

Recent genome-wide studies of rare genetic variants have begun to implicate novel mechanisms for tetralogy of Fallot (TOF), a severe congenital heart defect (CHD).

To provide statistical support for case-only data without parental genomes, we re-analyzed genome sequences of 231 individuals with TOF or related CHD. We adapted a burden test originally developed for *de novo* variants to assess singleton variant burden in individual genes, and in gene-sets corresponding to functional pathways and mouse phenotypes, accounting for highly correlated gene-sets, and for multiple testing.

The gene burden test identified a significant burden of deleterious missense variants in *NOTCH1* (Bonferroni-corrected p-value <0.01). These *NOTCH1* variants showed significant enrichment for those affecting the extracellular domain, and especially for disruption of cysteine residues forming disulfide bonds (OR 39.8 vs gnomAD). Individuals with *NOTCH1* variants, all with TOF, were enriched for positive family history of CHD. Other genes not previously implicated in TOF had more modest statistical support and singleton missense variant results were non-significant for gene-set burden. For singleton truncating variants, the gene burden test confirmed significant burden in *FLT4.* Gene-set burden tests identified a cluster of pathways corresponding to VEGF signaling (*FDR*=0%), and of mouse phenotypes corresponding to abnormal vasculature (*FDR*=0.8%), that suggested additional candidate genes not previously identified (e.g., *WNT5A* and *ZFAND5*). Analyses using unrelated sequencing datasets supported specificity of the findings for CHD.

The findings support the importance of ultra-rare variants disrupting genes involved in VEGF and NOTCH signaling in the genetic architecture of TOF. These proof-of-principle data indicate that this statistical methodology could assist in analyzing case-only sequencing data in which ultra-rare variants, whether *de novo* or inherited, contribute to the genetic etiopathogenesis of a complex disorder.

**Author summary:** We analyzed the ultra-rare nonsynonymous variant burden for genome sequencing data from 231 individuals with congenital heart defects, most with tetralogy of Fallot. We adapted a burden test originally developed for *de novo* variants. In line with other studies, we identified a significant truncating variant burden for *FLT4* and deleterious missense burden for *NOTCH1*, both passing a stringent Bonferroni multiple-test correction. For *NOTCH1*, we observed frequent disruption of cysteine residues establishing disulfide bonds in the extracellular domain. We also identified genes with BH-FDR <10% that were not previously implicated. To overcome limited power for individual genes, we tested gene-sets corresponding to functional pathways and mouse phenotypes. Gene-set burden of truncating variants was significant for vascular endothelial growth factor signaling and abnormal vasculature phenotypes. These results confirmed previous findings and suggested additional candidate genes for experimental validation in future studies. This methodology can be extended to other case-only sequencing data in which ultra-rare variants make a substantial contribution to genetic etiology.
