## Supplementary Table S4) Truncating variants observed in both SZ and CHD cohorts for "Genes and pathways implicated in tetralogy of Fallot revealed by ultra-rare variant burden analysis in 231 genome sequences"

### Sheet: SZ and CHD overlap (oe<0.35)
Gene symbol	Observed Truncating SZ Variants	Observed Truncating CHD Variants	gnomAD_oe_lof	CHD_p-value	SZ_p-value	Log_CHD_p-value	Log_SZ_p-value
ATXN3	2	2	0.2668	0.000262631	0.000434678	3.58065	3.36183
CNOT2	1	1	0.059468	0.0264178	0.0339224	1.5781	1.46951
DOCK5	1	1	0.32201	0.0543315	0.0694782	1.26495	1.15815
DOCK7	2	1	0.28175	0.08761	0.00643418	1.05745	2.19151
DVL3	1	1	0.22613	0.0454156	0.0581538	1.3428	1.23542
JAK3	1	1	0.33783	0.0268719	0.0345033	1.5707	1.46214
LMTK3	1	1	0.071082	0.0261994	0.0336431	1.58171	1.4731
PEG3	1	1	0.34503	0.0271231	0.0348244	1.56666	1.45812
RNF187	1	1	0.24571	0.0109822	0.0141338	1.95931	1.84974
TTN	1	1	0.31259	0.740141	0.824088	0.130685	0.0840263
ZBED6	2	1	0.34944	0.00352349	1.02801e-05	2.45303	4.988
ZMYM2	3	1	0.16928	0.0339441	1.40593e-05	1.46924	4.85204

### Sheet: Readme
Gene Symbol	Observed gene name
Observed Truncating SZ Variants	The number of truncating variants observed in schizophrenia cohort
Observed Truncating CHD Variants	The number of truncating variants observed in congenital heart disease cohort
gnomAD_oe_lof	The observed/expected score for loss-of-function variants reported in gnomAD database
CHD_p-value	The p-value obtained from gene-based analysis of congenital heart disease cohort
SZ_p-value	The p-value obtained from gene-based analysis of schizophrenia cohort
Log_CHD_p-value	The log of p-value obtained from gene-based analysis of congenital heart disease cohort
Log_SZ_p-value	The log of p-value obtained from gene-based analysis of schizophrenia cohort
