## Supplementary Table S6) Missense Variants observed in both SZ and CHD cohorts for "Genes and pathways implicated in tetralogy of Fallot revealed by ultra-rare variant burden analysis in 231 genome sequences"

### Sheet: SZ and CHD overlap (oe<0.75)
Gene Symbol	Observed Missense SZ Variants	Observed Missense CHD Variants	gnomAD_oe_mis	CHD_p-value	SZ_p-value	Log_CHD_p-value	Log_SZ_p-value
ABHD2	1	1	0.61498	0.129838	0.13563	0.8866	0.867645
ACAP2	1	2	0.54302	0.120164	0.464465	0.920226	0.333047
ACVR2B	1	2	0.66329	0.0074298	0.12498	2.12902	0.903159
ADAM17	1	1	0.67007	0.139792	0.14599	0.854519	0.835678
ADCY1	1	1	0.52193	0.215507	0.2246	0.666538	0.64859
AGFG1	1	1	0.71773	0.314986	0.327324	0.501709	0.485022
ALG6	1	1	0.71747	0.154263	0.161041	0.811739	0.793065
ANKRD9	1	1	0.51222	0.0215659	0.0225895	1.66623	1.64609
ARFGEF1	1	1	0.49642	0.435386	0.450687	0.361125	0.346125
ARID2	1	1	0.74147	0.290587	0.302192	0.536724	0.519717
ATAT1	1	2	0.72212	0.0109453	0.150902	1.96077	0.821305
ATP2B3	1	1	0.69499	0.347454	0.360703	0.459102	0.442851
ATP8A1	1	1	0.69269	0.334941	0.347848	0.475031	0.45861
ATR	1	1	0.65033	0.658134	0.67534	0.181686	0.170478
BACE2	1	2	0.72021	0.00429951	0.0956267	2.36658	1.01942
BAZ1A	1	1	0.69912	0.331239	0.344043	0.479858	0.463387
BMPR2	1	1	0.74667	0.338972	0.35199	0.469837	0.45347
BOD1	1	1	0.66246	0.0733412	0.0767242	1.13465	1.11507
BTAF1	1	1	0.59236	0.487179	0.503381	0.312312	0.298103
CACNA1E	2	1	0.54203	0.695401	0.353068	0.157765	0.452141
CACNA1I	1	2	0.5749	0.0585922	0.33524	1.23216	0.474645
CADPS	1	1	0.67826	0.34871	0.361992	0.457536	0.441301
CCNI2	1	1	0.69957	0.101156	0.105748	0.995007	0.97573
CD163	1	1	0.70982	0.159436	0.166418	0.797413	0.778799
CDK13	2	1	0.72046	0.242025	0.0347102	0.61614	1.45954
CELF1	1	1	0.44273	0.129983	0.135781	0.886114	0.867161
CHD1	1	2	0.58323	0.131383	0.48315	0.881459	0.315918
CHD9	2	1	0.71065	0.469444	0.143062	0.328417	0.844475
CLASP2	1	1	0.59093	0.324558	0.337172	0.488708	0.472148
CMIP	2	1	0.55412	0.234219	0.0324161	0.630378	1.48924
CNP	1	2	0.60859	0.00261383	0.0748612	2.58272	1.12574
CNTN1	1	2	0.74412	0.0361906	0.267633	1.4414	0.57246
CNTNAP1	1	1	0.702	0.326433	0.339101	0.486206	0.469671
COL3A1	2	1	0.58805	0.70288	0.362371	0.153119	0.440847
COL4A5	2	1	0.70549	0.54602	0.200618	0.262792	0.697629
CREBBP	1	2	0.70064	0.069699	0.363166	1.15677	0.439894
CSRNP2	2	1	0.65732	0.0852371	0.00408167	1.06937	2.38916
CUL2	1	1	0.53824	0.214092	0.223134	0.6694	0.651435
CUX1	1	1	0.63187	0.369808	0.383637	0.432023	0.41608
CXXC1	2	1	0.58051	0.169867	0.0166707	0.769892	1.77805
DENND4A	1	2	0.64365	0.0669683	0.356558	1.17413	0.447869
DEPDC5	1	1	0.74756	0.379024	0.39308	0.421334	0.405519
DHX40	1	1	0.55164	0.209426	0.2183	0.678969	0.660947
DMAP1	1	1	0.62801	0.112371	0.117437	0.949347	0.930195
DOCK11	1	2	0.71125	0.244954	0.630284	0.610915	0.200464
DOCK7	1	1	0.69949	0.511828	0.528371	0.290876	0.277061
DOT1L	1	1	0.74904	0.187196	0.195247	0.727703	0.709415
DROSHA	2	1	0.58671	0.318752	0.061956	0.496547	1.20792
DVL3	1	1	0.70167	0.304624	0.316657	0.516235	0.499411
EDC4	1	2	0.69091	0.0650513	0.351824	1.18674	0.453674
EPC2	1	1	0.61109	0.280212	0.291492	0.552514	0.535373
EPHB1	1	1	0.71698	0.275836	0.286977	0.559349	0.542152
ESRRG	1	1	0.55331	0.183122	0.191019	0.73726	0.718924
EXOC1	1	2	0.72084	0.027738	0.235954	1.55692	0.627172
EXOC6	2	1	0.73041	0.297184	0.0534132	0.526974	1.27235
FBXL5	1	1	0.71258	0.104844	0.109592	0.979456	0.96022
FBXO11	1	1	0.43433	0.225339	0.234782	0.647163	0.629335
FBXO28	1	1	0.54527	0.153899	0.160662	0.812765	0.794086
FHAD1	1	1	0.73323	0.0119068	0.0124749	1.9242	1.90396
FLT4	1	1	0.71421	0.514256	0.53083	0.288821	0.275045
FRMD5	1	1	0.68139	0.147135	0.153629	0.832284	0.813527
FRY	1	4	0.69205	0.00661268	0.536205	2.17962	0.270669
FUS	1	2	0.65066	0.0137459	0.1685	1.86183	0.7734
GAPVD1	1	2	0.73402	0.106664	0.440453	0.971982	0.3561
GIGYF2	1	1	0.74541	0.61801	0.63529	0.209004	0.197028
GPCPD1	2	1	0.68501	0.115316	0.00754395	0.938109	2.1224
GRHL2	1	1	0.70469	0.251319	0.261657	0.599774	0.582268
GRIN2A	1	1	0.71953	0.151989	0.158677	0.818187	0.799487
GRM1	1	1	0.6991	0.218337	0.227532	0.660872	0.642958
GTPBP1	1	1	0.51098	0.128893	0.134647	0.88977	0.870805
HCFC2	1	1	0.51087	0.240801	0.250781	0.618343	0.600705
HDAC5	1	2	0.62351	0.0291718	0.241673	1.53504	0.616772
HNRNPM	1	2	0.62887	0.00857197	0.134001	2.06692	0.872892
HOOK3	1	1	0.63879	0.221719	0.231034	0.654197	0.636325
HS2ST1	1	1	0.69029	0.119258	0.124613	0.923512	0.904438
ICAM5	1	1	0.68498	0.126029	0.131664	0.899531	0.880533
IDE	1	1	0.73315	0.32746	0.340157	0.484842	0.468321
INA	1	1	0.61364	0.0663328	0.0694047	1.17827	1.15861
INO80D	1	1	0.66567	0.266991	0.277847	0.573503	0.556194
INSM1	1	1	0.74443	0.0213468	0.0223601	1.67067	1.65053
INSR	1	2	0.61314	0.02863	0.239531	1.54318	0.620639
ITPR3	1	1	0.68479	0.424176	0.439251	0.372454	0.357287
KAT6B	1	1	0.73976	0.323935	0.336532	0.489542	0.472973
KAZN	1	1	0.68629	0.119968	0.125352	0.920934	0.901867
KCNC1	1	1	0.35363	0.0494657	0.0517783	1.3057	1.28585
KCNH5	1	1	0.69371	0.197302	0.20573	0.704869	0.686702
KCNIP4	1	1	0.66054	0.0556181	0.0582094	1.25478	1.23501
KCNMA1	1	1	0.44508	0.322897	0.335464	0.490937	0.474354
KCNQ2	1	2	0.50577	0.0193485	0.198655	1.71335	0.701901
KCTD17	1	1	0.64069	0.053996	0.0565139	1.26764	1.24784
KEAP1	1	1	0.48957	0.106998	0.111838	0.970622	0.95141
KHSRP	1	1	0.4376	0.105186	0.109949	0.978043	0.95881
KIAA1468	3	1	0.55169	0.317425	0.00785716	0.498359	2.10473
KMT2A	3	3	0.6012	0.0778209	0.0866364	1.1089	1.0623
LCT	2	1	0.72523	0.378528	0.0894691	0.421902	1.04833
LRCH2	1	1	0.63313	0.280433	0.29172	0.552171	0.535034
LRFN5	3	2	0.74469	0.00299731	9.00512e-05	2.52327	4.04551
LRP1	3	1	0.57058	0.723947	0.153132	0.140293	0.814934
LTB4R	1	1	0.68951	0.0198005	0.0207412	1.70332	1.68317
LTBP3	1	2	0.69998	0.0459917	0.299519	1.33732	0.523575
MAPK8	1	1	0.46269	0.11511	0.120292	0.938885	0.919764
MAST3	1	1	0.58783	0.192168	0.200405	0.716319	0.69809
MBOAT2	1	1	0.68776	0.101981	0.106607	0.991483	0.972214
MGEA5	2	1	0.60666	0.253625	0.0382781	0.595808	1.41705
MON2	1	1	0.68056	0.395266	0.409708	0.403111	0.387526
MYH9	1	1	0.70308	0.370446	0.384291	0.431275	0.41534
MYPOP	1	1	0.734	0.0355438	0.0372182	1.44924	1.42924
NBEA	2	2	0.58132	0.131587	0.141816	0.880789	0.848275
NCKAP1	1	1	0.4896	0.536408	0.553232	0.270504	0.257093
NF1	1	2	0.50627	0.134741	0.488543	0.870499	0.311098
NIPBL	2	1	0.57238	0.503487	0.167145	0.298012	0.776905
NNT	1	1	0.74475	0.213477	0.222496	0.67065	0.652677
NRBP2	1	1	0.65337	0.252986	0.263379	0.596904	0.579419
ODF3B	1	1	0.72869	0.0581172	0.0608211	1.2357	1.21595
OLIG2	1	2	0.59241	0.000139043	0.0174538	3.85685	1.75811
PAX3	1	1	0.70527	0.261635	0.272316	0.582304	0.564928
PC	2	1	0.68809	0.244047	0.0353186	0.612526	1.452
PCF11	2	1	0.7265	0.311976	0.0591954	0.505878	1.22771
PHC1	1	1	0.73624	0.125797	0.131423	0.900329	0.881328
PIEZO2	1	2	0.73687	0.0180852	0.192317	1.74268	0.715983
PLXNA1	1	1	0.72589	0.472388	0.488358	0.325701	0.311261
PPP1R10	1	1	0.64949	0.226039	0.235507	0.645816	0.627997
PPP2R5C	1	1	0.48677	0.219164	0.228388	0.659231	0.641328
PRELID1	1	1	0.70034	0.124866	0.130453	0.903557	0.884546
PRMT1	1	1	0.31478	0.106438	0.111254	0.972904	0.953685
PRPF19	1	1	0.38354	0.152159	0.158854	0.817702	0.799003
PRPF4B	2	1	0.56248	0.214923	0.027108	0.667717	1.5669
PRPF8	1	1	0.34743	0.361217	0.374827	0.442232	0.426169
PRR18	1	1	0.59749	0.0232399	0.024342	1.63377	1.61364
PTHLH	1	1	0.666	0.0476182	0.0498466	1.32223	1.30236
RABGAP1	1	1	0.64483	0.382339	0.396476	0.417551	0.401783
RAD54L2	1	1	0.68468	0.247056	0.25725	0.607205	0.589645
RALGAPA1	1	1	0.68437	0.383821	0.397994	0.415871	0.400124
REPIN1	1	1	0.66389	0.101966	0.106592	0.991544	0.972275
RNF14	1	1	0.74463	0.148827	0.155389	0.827317	0.80858
RPS6KA4	1	1	0.5328	0.197283	0.205711	0.70491	0.686742
RYR2	3	2	0.66282	0.812172	0.624315	0.0903521	0.204596
S1PR1	1	1	0.50789	0.0392938	0.0411411	1.40568	1.38572
SAP30BP	1	1	0.62894	0.134051	0.140015	0.872731	0.853824
SCAP	2	1	0.71528	0.224351	0.0296374	0.649073	1.52816
SCN1A	1	2	0.53905	0.168083	0.537858	0.774476	0.269333
SCN3A	1	1	0.58391	0.498593	0.514961	0.302254	0.288226
SEMA7A	1	1	0.74395	0.178599	0.186324	0.74812	0.72973
SHANK1	1	2	0.66202	0.0510845	0.314563	1.29171	0.502292
SHISA6	1	1	0.65256	0.01248	0.0130752	1.90379	1.88355
SHISA7	1	1	0.55425	0.0248295	0.026006	1.60503	1.58493
SLC12A2	1	1	0.71121	0.399163	0.413694	0.39885	0.383321
SLC1A6	1	1	0.60542	0.0633282	0.0662659	1.1984	1.17871
SLC6A17	1	1	0.68291	0.178678	0.186406	0.747928	0.729539
SLC7A1	1	1	0.52637	0.0909832	0.0951375	1.04104	1.02165
SMARCA1	1	1	0.64677	0.409801	0.42457	0.387427	0.372051
SMARCA4	1	1	0.39634	0.262325	0.273028	0.58116	0.563792
SMCHD1	1	1	0.64057	0.27839	0.289613	0.555346	0.538182
SNX6	1	1	0.67855	0.142383	0.148686	0.846541	0.827729
SP9	1	1	0.52166	0.0408779	0.042798	1.38851	1.36858
SPRYD7	1	1	0.60839	0.0597081	0.0624835	1.22397	1.20423
SPTBN1	2	2	0.65381	0.105397	0.11385	0.977174	0.943668
SPTBN4	1	1	0.68241	0.357858	0.371382	0.446289	0.43018
SRF	2	1	0.51105	0.0712589	0.00284002	1.14716	2.54668
SRSF11	1	1	0.57384	0.17256	0.180053	0.76306	0.744599
ST8SIA3	2	1	0.70581	0.0673471	0.00253362	1.17168	2.59626
TAOK1	2	1	0.42121	0.260058	0.0403392	0.584931	1.39427
TAOK3	1	2	0.59951	0.058876	0.33599	1.23006	0.473674
TLN1	1	4	0.65087	0.00415192	0.489213	2.38175	0.310502
TMCC2	1	1	0.70309	0.143203	0.149539	0.844047	0.825245
TMEM117	1	1	0.73543	0.111536	0.116567	0.952587	0.933425
TRIM9	1	2	0.5849	0.00728672	0.1238	2.13747	0.907279
TRPM3	2	1	0.71139	0.362672	0.0816047	0.440486	1.08828
TUBB4A	1	1	0.30581	0.0421024	0.0440786	1.37569	1.35577
UBR2	1	1	0.69225	0.415821	0.43072	0.381093	0.365805
UBR3	1	2	0.5558	0.189919	0.56669	0.72143	0.246654
UBR4	1	3	0.68679	0.0745251	0.638874	1.1277	0.194585
UNC80	2	2	0.62421	0.396507	0.419219	0.401749	0.377559
USP22	1	1	0.41537	0.112627	0.117704	0.948357	0.929208
USP33	1	1	0.72933	0.291718	0.303358	0.535036	0.518044
USP7	1	1	0.35826	0.263298	0.274033	0.579553	0.562197
VCPIP1	1	1	0.5916	0.147849	0.154371	0.830183	0.811434
VMP1	1	1	0.56682	0.124	0.129552	0.906577	0.887556
VPS51	1	1	0.64473	0.121899	0.127363	0.914001	0.894956
WDR24	1	1	0.66848	0.0831039	0.0869158	1.08038	1.0609
XPO5	1	1	0.64304	0.308209	0.320348	0.511154	0.494377
XPO7	1	1	0.43594	0.243402	0.253472	0.613675	0.59607
XRCC5	1	1	0.59308	0.430268	0.445467	0.366261	0.351185
ZCCHC11	1	1	0.72234	0.353278	0.366681	0.451883	0.435711
ZNF236	1	1	0.66783	0.385068	0.399271	0.414462	0.398732
ZNF282	1	1	0.69901	0.173477	0.181005	0.760759	0.742309
ZNF462	1	1	0.74407	0.358823	0.372372	0.445119	0.429023
ZNF521	1	1	0.7365	0.16171	0.168782	0.791263	0.772675

### Sheet: Readme
Gene Symbol	Observed gene name
Observed Missense SZ Variants	The number of missense variants observed in schizophrenia cohort
Observed Missense CHD Variants	The number of missense variants observed in congenital heart disease cohort
gnomAD_oe_mis	The observed/expected score for missense variants reported in gnomAD database
CHD_p-value	The p-value obtained from gene-based analysis of congenital heart disease cohort
SZ_p-value	The p-value obtained from gene-based analysis of schizophrenia cohort
Log_CHD_p-value	The log of p-value obtained from gene-based analysis of congenital heart disease cohort
Log_SZ_p-value	The log of p-value obtained from gene-based analysis of schizophrenia cohort
